# A Scaffolding Element Rewires Local 3D Chromatin Architecture During Differentiation

**DOI:** 10.1101/2024.05.23.595561

**Authors:** Ivana Jerković, Marco Di Stefano, Hadrien Reboul, Michael F Szalay, Davide Normanno, Giorgio L Papadopoulos, Frederic Bantignies, Giacomo Cavalli

## Abstract

Upon differentiation chromatin rewires to reflect its new cellular identity and function. While it is widely known that this process involves cooperative changes in transcription, chromatin composition and 3D conformation, it is unclear what exactly drives these changes and how they influence one another. Here we used ESC-to-NPC differentiation to study rewiring at a 3 Mb large neuronal *Zfp608* locus. During this process, this large chromatin domain splits in half right at the *Zfp608* promoter, local chromatin gets littered with activating marks, compacts in 3D space and *Zfp608* abounds in transcription. We investigated the *cis* and *trans* elements using capture Hi-C (cHi-C), extensive biophysical modelling, and 3-colour 3D-FISH with technical and analytical breakthroughs and found that transcription abundance modulates the contacts in the region as well as the insulation at the domain split. Furthermore, we found a genetic element we named scaffolding element, with a dual enhancer and architectural function that is essential for chromatin rewiring and loop formation at the NPC stage. The loss of this element disrupts the formation of all local NPC-loops irrespective if they are anchored in this element or not, highlighting the hierarchical relationship between elements that act as loop anchors. Furthermore, we uncovered that the scaffolding function, although driven by multiple mechanisms, can form loops independent of loop-extrusion and that other molecular attractions were necessary to form NPC-specific contacts in the region. Together, these results demonstrate that a hierarchy of genetic elements in *cis* allows successful rewiring during differentiation and that multiple *trans* acting elements contribute to make this rewiring efficient.
