## Supplementary material for "A Scaffolding Element Rewires Local 3D Chromatin Architecture During Differentiation": 8 Supplementary Tables: Supplementary Table 4.xlsx

### Sheet: Probes
probe ID	chr	start	end	size (bp)	n oligos	density	Design	Chip	primer Barcode	PCR1_FWD	PCR1_REV	PCR2_FWD	PCR2_REV	Secondary pair amplification	Probe color	Total number of fluorophores
P-Zfp-Pm-WT-10	chr18	54984055	54994055	10000	154	15.449	H.B.	Pool8_12K_mm10_ChipC	G	Sec2-BB84-FWD	Sec1-BB83-REV	BB507-5Phos	BB506-Alexa488	Sec2-Sec1	Green	5
P-Zfp-EA-WT-10	chr18	5.55432e+07	5.55532e+07	10000	119	11.978	H.B.	Pool8_12K_mm10_ChipC	K	Sec4-BB300-FWD	Sec6-BB301-REV	BB509-5Phos	BB511-ATTO565	Sec4-Sec6	Red	5
P-Zfp-EA-Del-15*	chr18	55536555	55559804	15000	103	6.866	H.B.	Pool8_12K_mm10_ChipC	O	Sec4-AB10-FWD	Sec6-AB11-REV	BB509-5Phos	BB511-ATTO565	Sec4-Sec6	Red	5
P-Zfp-EB-WT-10	chr18	55810083	55820083	10000	106	11.053	H.B.	Pool8_12K_mm10_ChipC	L	Sec3-AB01-FWD	Sec5-AB02-REV	BB508-5Phos	BB510-ATTO647	Sec3-Sec5	Far-red	5
P-Zfp-Pm-WT-10-swap	chr18	54984055	54994055	10000	154	15.449	H.B.	Pool8_12K_mm10_ChipC	G	Sec3-BB84-FWD	Sec5-BB83-REV	BB508-5Phos	BB510-ATTO647	Sec3-Sec5	Far-red	5
P-Zfp-EB-WT-10-swap	chr18	55810083	55820083	10000	106	11.053	H.B.	Pool8_12K_mm10_ChipC	L	Sec2-AB01-FWD	Sec1-AB02-REV	BB507-5Phos	BB506-Alexa488	Sec2-Sec1	Green	5
Additional Notes:
H.B. = mm10 Harvard Balance
P-Zfp-EA-Del-15*	Oligos for this probe are flanking the A deletion
	Left: chr18:55536555-55544055: 56 oligos called in 7500 bp
	Right: chr18:55552304-55559804: 47 oligos called in 7500 pb
	Merge: chr18:55536555-55544055, chr18:55552304-55559804
	> Unique probe of 15.000 pb with 103 oligos

### Sheet: IDT oligos
Primary oligonucleotides
Universal Primers for ePCR	Primer Barcode	Primer name	Primer sequence							Primer size (pb)	Notes
from 12K Oligo pool*	univ-1	BB297-FWD	GACTGGTACTCGCGTGACTTG							21
		BB299-REV	GTAGGGACACCTCTGGACTGG							21
Primers for PCR1	G	Sec2-BB84-FWD	CGCAGCTCCACTTGATCTCGCTGGATCGTTCTGATACGTTGGGAGGCAATGAG							53
		Sec1-BB83-REV	CACCGACGTCGCATAGAACGGAAGAGCGTGTGATCCTAACAATCCCGCTGAGG							53
	K	Sec4-BB300-FWD	GGTGTGGCTCGGTATCGTGCAAGGGTGAATGCCCAGTGCTCGTGTGAGAAGTC							53
		Sec6-BB301-REV	CACACGCTCTCCGTCTTGGCCGTGGTCGATCACTGCAGAGAAGAGGCAGGTTC							53
	O	Sec4-AB10-FWD	GGTGTGGCTCGGTATCGTGCAAGGGTGAATGCTGGTTCGGATTGCGAGACTC							52
		Sec6-AB11-REV	CACACGCTCTCCGTCTTGGCCGTGGTCGATCACACGGCGGAGGGATAAGTTG							52
	L	Sec3-AB01-FWD	CGAGCCAGGTCATCCTAGCCCATACGGCAATGTGCGTTCGGTCTCCGTCAAC							52
		Sec5-AB02-REV	TAGCGCAGGAGGTCCACGACGTGCAAGGGTGTATCGCGACGTGTGATGGAAC							52
	G	Sec3-BB84-FWD	CGAGCCAGGTCATCCTAGCCCATACGGCAATGGATACGTTGGGAGGCAATGAG							53
		Sec5-BB83-REV	TAGCGCAGGAGGTCCACGACGTGCAAGGGTGTATCCTAACAATCCCGCTGAGG							53
	L	Sec2-AB01-FWD	CGCAGCTCCACTTGATCTCGCTGGATCGTTCTTGCGTTCGGTCTCCGTCAAC							52
		Sec1-AB02-REV	CACCGACGTCGCATAGAACGGAAGAGCGTGTGATCGCGACGTGTGATGGAAC							52
Primers for PCR2	Sec2-Sec1	BB507-5Phos	/5Phos/CGCAGCTCCACTTGATCTCGC							21
		BB506-Alexa488	/5Alex488N/CACCGACGTCGCATAGAACGG							21
Adding 1 fluorophore	Sec4-Sec6	BB509-5Phos	/5Phos/GGTGTGGCTCGGTATCGTGC							20
		BB511-ATTO565	/5ATTO565N/CACACGCTCTCCGTCTTGGC							20
	Sec3-Sec5	BB508-5Phos	/5Phos/CGAGCCAGGTCATCCTAGCC							20
		BB510-ATTO647	/5ATTO647NN/TAGCGCAGGAGGTCCACGAC							20
Secondary oligonucleotides
To be combined with Primary oligos	Sec2	Sec2-dt-Alexa488-X2	/5Alex488N/CGCAGCTCCACTTGATCTCGCTGGATCGTTCT/3AlexF488N/							32
Double-tail strategy (dt)	Sec1	Sec1-Alexa488-X2	/5Alex488N/CACACGCTCTTCCGTTCTATGCGACGTCGGTGagatgttt/3AlexF488N/							40	an 'agatgttt' linker was added to avoid interference with the fluorophore present on the primary oligo
	Sec4	Sec4-dt-ATTO565-X2	/5ATTO565N/AGGTGTGGCTCGGTATCGTGCAAGGGTGAATGC/3ATTO565N/							33	an 'A' was added on 5'-end for more compatibility with the fluorophore
Adding 4 fluorophores	Sec6	Sec6-ATTO565-X2	/5ATTO565N/TGATCGACCACGGCCAAGACGGAGAGCGTGTGagatgttt/3ATTO565N/							40	an 'agatgttt' linker was added to avoid interference with the fluorophore present on the primary oligo
	Sec3	Sec3-dt-ATTO647-X2	/5ATTO647NN/CGAGCCAGGTCATCCTAGCCCATACGGCAATGA/3ATTO647NN/							33	an 'A' was added on 3'-end for more compatibility with the fluorophore
	Sec5	Sec5-ATTO647-X2	/5ATTO647NN/ACACCCTTGCACGTCGTGGACCTCCTGCGCTAagatgttt/3ATTO647NN/							40	an 'agatgttt' linker was added to avoid interference with the fluorophore present on the primary oligo
Additional Notes:
ePCR = emulsion PCR
from 12K Oligo pool*	Configuration of the oligos in the pool, before ePCR
5'-	BB297-FWD	Barcode X-FWD	genomic DNA	Barcode X-REV	BB299-REV	-3'
	Sens	Sens	Sens	Rev-complement	Rev-complement	Total length
	21 bp	20 or 21bp	35-41 bp	20 or 21bp	21 bp	117-125 bp
		without the Sec sequence		without the Sec sequence
