## Supplementary material for "A Scaffolding Element Rewires Local 3D Chromatin Architecture During Differentiation": 8 Supplementary Tables: Supplementary Table 7.xlsx

### Sheet: Sheet1
Sample	Input_read_pairs	Mapped_full_r1	Mapped_frag_r1	Mapped_full_r2	Mapped_frag_r2	Uniquely_mapped_pairs	Valid-pairs	Cis-contacts
ESC_dAB_R1	396703017	288601771	193256386	244438004	194192250	886273356	319932408	30812262
ESC_dAB_R2	445600708	312324504	240360236	270244999	236976035	1056004151	395859183	46554754
ESC_dA_R1	310784265	222262169	157012746	223501215	154378462	819529545	402341660	15574905
ESC_dA_R2	304058889	213645976	160302083	217979868	152959456	816027897	405921380	8390254
ESC_dB_R1	304667409	205966894	172526488	191300573	203081373	920260848	399925466	10725388
ESC_dB_R2	276905384	186974960	157080967	173953545	184140983	834062598	364638513	9614116
ESC_dCTCFA_R1	366698855	287517257	124717928	284452754	140932314	768734289	293042971	15198678
ESC_dCTCFA_R2	355181145	263412034	102252239	274000026	144550459	684406994	273003964	15762306
ESC_dprom_R1	212171063	155529279	99745998	155330185	100600705	531736508	261962288	11190329
ESC_dprom_R2	303721236	215096923	157156974	209107565	170397450	822664884	389510170	18525626
ESC_polyA_R1	247474783	167731626	147069564	167820172	136808428	619897568	307786868	47927001
ESC_polyA_R2	309860945	205840244	192295972	206279272	182225957	797231445	377695531	64460807
ESC_Pax6+_R1	349104810	232260306	214549687	233151321	202934412	882649791	415829804	49938573
ESC_Pax6+_R2	319899511	211948716	197495997	212608554	187879890	817509522	380666163	44998697
ESC_wt_R1	150611490	126537185	41928452	123769586	35055075	272027347	123737615	1590489
ESC_wt_R2	261208494	223635240	64434707	216924899	55990474	450537071	199666677	2453176
NPC_dAB_R1	950493965	638182849	492055863	525232096	486694374	1861524937	921487468	140061814
NPC_dAB_R2	945987370	633027275	493891788	523167717	492130343	1872671962	919706596	138664764
NPC_dA_R1	258932914	183441797	126697780	172737790	148363800	702022344	311300728	6546316
NPC_dA_R2	312164873	205518706	182147477	196522251	202094813	853998857	379197291	14045235
NPC_dB_R1	283988995	194217659	146891325	185239084	164334503	696969205	297720849	11571881
NPC_dB_R2	237717615	152594973	145861067	151645388	148105426	628194174	264190582	12563660
NPC_dCTCFA_R1	357004176	310093244	43913300	315728755	58129664	478302941	165564065	4773458
NPC_dCTCFA_R2	408443448	364313847	55300683	364904425	59673817	559412562	151899953	5433523
NPC_dprom_R1	340512833	258730171	136292916	255636433	143165273	761075573	333089376	15141069
NPC_dprom_R2	311139297	239866155	118504561	235828116	127160641	677719474	289379517	15751696
NPC_polyA_R1	398935408	266818870	238386097	264909925	226959969	960597049	448490029	77206736
NPC_polyA_R2	332621625	220764445	201851135	219687574	191999959	811065997	380678449	67479771
NPC_wt_R1	230738128	202046897	47621892	192319217	44760757	367269995	149831376	5148446
NPC_wt_R2	135788312	118529174	28659186	113163445	26532742	218422570	72641683	1448362
