## Supplementary material for "A Scaffolding Element Rewires Local 3D Chromatin Architecture During Differentiation": 8 Supplementary Tables: Supplementary Table 8.xlsx

### Sheet: Counts in loops
		loop anchor 1			loop anchor 2			cHiC read count in two loop anchors
loop name	loops of interest named	chr	start	end	chr	start	end	ESC ΔAB R1	ESC ΔAB R2	ESC ΔA R1	ESC ΔA R2	ESC ΔB R1	ESC ΔB R2	ESC ΔCTCF R1	ESC ΔCTCF R2	ESC Δprom R1	ESC Δprom R2	ESC polyA R1	ESC polyA R2	ESC UPPax6 R1	ESC UPPax6 R2	ESC wt R1	ESC wt R2	NPC ΔAB R1	NPC ΔAB R2	NPC ΔA R1	NPC ΔA R2	NPC ΔB R1	NPC ΔB R2	NPC ΔCTCF R1	NPC ΔCTCF R2	NPC Δprom R1	NPC Δprom R2	NPC polyA R1	NPC polyA R2	NPC wt R1	NPC wt R2
loop1		chr18	52676500	52686500	chr18	52859000	52869000	1117	1742	650	304	283	323	497	515	407	657	1898	2342	1572	1494	55	90	4550	4631	321	621	318	324	216	210	582	536	3031	2714	212	59
loop2		chr18	52700000	52710000	chr18	52927500	52937500	704	1081	321	168	247	251	432	402	281	405	1009	1333	1021	963	39	46	4250	4349	203	414	308	318	142	183	491	397	1955	1770	138	41
loop3		chr18	52672500	52682500	chr18	52930000	52940000	1291	1975	867	363	497	437	693	778	457	916	2375	3318	1989	1989	62	101	9293	9137	495	1002	658	688	250	395	1068	1115	6130	5795	380	122
loop4		chr18	52960000	52970000	chr18	53692500	53702500	284	327	116	77	79	67	129	120	66	115	420	599	428	357	10	8	2939	2921	135	362	204	337	86	96	356	342	1788	1685	116	27
loop5		chr18	53187500	53197500	chr18	53682500	53692500	355	499	167	77	132	111	174	178	116	203	604	818	702	619	11	25	2655	2676	142	256	173	279	86	90	249	288	1397	1325	89	24
loop6		chr18	52960000	52970000	chr18	53192500	53202500	813	1390	432	244	308	279	392	452	290	566	1192	1666	1343	1111	44	67	3587	3828	179	460	434	390	117	135	370	383	1848	1392	145	36
loop7		chr18	53227500	53237500	chr18	53682500	53692500	405	632	165	116	118	62	191	217	113	216	760	1095	933	798	23	33	3111	3630	171	375	204	207	117	165	310	284	1734	1728	102	24
loop8		chr18	53282500	53292500	chr18	53680000	53690000	292	627	187	94	142	122	146	132	116	212	550	822	723	669	13	24	3098	3166	261	472	311	335	95	122	382	410	2257	2080	98	29
loop9		chr18	52960000	52970000	chr18	53350000	53360000	919	1342	636	285	383	379	444	484	317	734	1530	2161	1596	1258	59	102	2271	2259	133	309	217	298	103	119	271	342	1384	1230	122	48
loop10		chr18	52960000	52970000	chr18	53450000	53460000	1083	1543	683	330	391	430	586	568	415	803	1540	2103	1386	1241	69	68	3762	3413	234	439	348	277	99	105	418	385	1807	1780	151	47
loop11		chr18	53175000	53185000	chr18	53460000	53470000	855	1194	353	178	166	192	436	477	270	461	1325	1852	1291	1166	46	62	3345	3580	119	248	238	379	98	137	341	392	2227	2014	129	39
loop12		chr18	53235000	53245000	chr18	53460000	53470000	990	1337	474	265	388	271	487	529	355	549	1325	1672	1510	1493	58	112	3014	3413	127	339	299	242	99	116	324	364	1922	1800	149	44
loop13		chr18	53477500	53487500	chr18	53660000	53670000	550	819	280	160	270	190	263	267	220	359	779	1205	1013	804	23	38	1752	1903	135	267	259	226	58	63	210	238	1352	1256	83	17
loop14		chr18	53495000	53505000	chr18	53660000	53670000	597	875	302	195	256	231	263	248	223	397	854	1226	897	832	19	41	1953	1818	109	210	186	187	81	32	197	199	1162	1051	83	21
loop15		chr18	53417500	53427500	chr18	53662500	53672500	390	585	190	122	172	149	156	189	188	258	1070	1278	1173	915	19	18	1865	2091	96	304	205	196	65	84	183	237	2015	1637	66	19
loop16		chr18	53455000	53465000	chr18	53672500	53682500	1557	2169	729	447	551	412	623	629	497	966	2311	3468	2403	2479	71	107	6969	6993	419	881	574	663	235	312	797	906	4644	3991	277	63
loop17		chr18	52675000	52685000	chr18	53690000	53700000	91	167	29	29	34	25	63	31	29	52	126	165	142	167	6	1	1377	1310	43	141	69	87	30	40	122	123	603	625	38	18
loop18		chr18	53745000	53755000	chr18	53852500	53862500	1056	1334	493	260	403	268	386	423	310	498	1393	2033	1896	1579	39	74	3387	3716	201	441	384	444	121	155	462	477	2713	2237	166	54
loop19		chr18	52947500	52957500	chr18	53940000	53950000	119	168	27	29	31	65	74	75	31	57	255	314	337	253	0	13	2206	2068	44	202	84	260	46	64	174	164	1543	1402	60	24
loop20		chr18	53732500	53742500	chr18	53945000	53955000	1457	2021	846	378	493	481	635	748	516	875	2884	3886	3171	3199	81	84	6322	6311	295	838	533	673	259	287	647	741	5469	4834	240	59
loop21		chr18	53767500	53777500	chr18	53945000	53955000	1033	1348	538	266	368	347	437	507	337	683	2250	2949	2851	2571	31	61	3496	3494	198	432	334	406	124	137	350	357	2928	2606	112	24
loop22	constant	chr18	53995000	54005000	chr18	54290000	54300000	1180	1654	647	331	426	389	584	538	487	860	2118	2632	1758	1677	81	123	5007	5025	308	652	447	433	147	269	560	607	3157	3011	244	46
loop23		chr18	54602500	54612500	chr18	54892500	54902500	460	732	204	135	133	170	221	253	166	230	742	1112	815	782	26	31	2996	3345	97	352	324	266	80	123	385	289	1713	1439	112	33
loop24		chr18	53987500	53997500	chr18	54895000	54905000	453	626	187	123	154	125	176	206	125	269	637	894	672	599	17	22	6022	6360	146	517	493	469	134	194	575	662	2687	2282	173	53
loop25		chr18	54452500	54462500	chr18	54897500	54907500	388	616	202	147	142	80	191	204	169	281	702	935	787	735	25	41	2503	2662	104	242	180	320	92	98	303	345	1725	1443	79	28
loop26		chr18	54267500	54277500	chr18	54905000	54915000	218	316	102	38	53	45	89	114	67	97	373	477	378	376	9	21	1755	2124	77	183	153	188	50	60	195	222	979	894	85	23
loop27		chr18	54300000	54310000	chr18	54905000	54915000	190	326	94	80	58	23	118	84	72	141	278	407	271	279	13	25	1622	1520	79	174	91	116	45	56	174	198	717	611	51	16
loop28		chr18	54267500	54277500	chr18	54970000	54980000	191	317	89	54	70	87	98	100	69	127	306	454	367	353	9	11	1811	2133	71	162	135	148	49	88	171	239	893	787	60	19
loop29		chr18	54300000	54310000	chr18	54970000	54980000	193	275	98	57	39	38	132	150	70	144	296	347	211	243	15	17	1664	1409	63	133	145	124	48	69	132	191	676	541	61	16
loop30		chr18	54602500	54612500	chr18	54970000	54980000	433	543	162	85	152	158	172	202	157	207	711	903	749	761	16	25	2240	2274	110	216	205	283	68	73	229	212	988	1102	67	26
loop31		chr18	53987500	53997500	chr18	54972500	54982500	382	517	183	115	155	140	200	200	153	218	617	865	613	566	14	21	6227	6342	339	470	415	510	185	184	596	661	2506	2167	247	72
loop32		chr18	54452500	54462500	chr18	54972500	54982500	443	645	261	171	177	126	180	242	166	333	800	1095	885	802	17	53	2943	2651	128	245	233	232	90	108	342	390	1702	1511	93	25
loop33		chr18	54700000	54710000	chr18	54975000	54985000	495	705	219	93	116	165	225	197	166	309	655	735	701	811	29	46	1677	1532	96	188	132	109	67	58	249	240	871	730	99	25
loop34		chr18	54755000	54765000	chr18	54975000	54985000	465	588	192	148	205	150	209	211	212	251	658	811	782	752	28	30	2107	1814	100	239	199	161	40	78	262	315	1053	783	85	24
loop35		chr18	54822500	54832500	chr18	54975000	54985000	1093	1660	659	313	405	377	472	480	371	666	1985	3035	2065	2006	56	94	4178	4405	167	432	279	418	178	162	493	522	2852	2489	199	43
loop36	3'-P	chr18	54897500	54907500	chr18	54982500	54992500	1860	2780	994	473	665	653	816	748	245	377	3363	4432	3760	3381	110	179	8502	9177	315	931	804	795	344	437	448	560	6474	5559	471	134
loop37		chr18	53987500	53997500	chr18	55120000	55130000	279	471	113	86	136	87	112	132	128	187	487	619	416	423	6	24	2244	2074	136	205	184	169	73	86	327	328	1295	1155	81	11
loop38	3'-C2	chr18	54902500	54912500	chr18	55127500	55137500	719	1161	375	208	200	287	356	324	297	510	1199	1511	1241	1146	42	60	3166	2960	146	266	263	348	140	117	568	680	2121	1948	136	41
loop39	P-C2	chr18	54990000	55000000	chr18	55127500	55137500	1212	1827	555	242	371	343	543	527	326	614	2077	2538	1815	1735	73	101	7996	7897	307	635	697	911	398	493	931	1207	5715	4800	465	125
loop40		chr18	53985000	53995000	chr18	55185000	55195000	262	352	159	64	80	57	116	94	70	148	495	764	528	385	8	15	2304	2035	119	218	210	263	56	76	267	340	1437	1295	94	23
loop41	3'-C3	chr18	54900000	54910000	chr18	55190000	55200000	600	979	289	203	255	203	224	225	262	395	1289	1810	957	1082	36	33	2223	2545	71	278	197	297	74	82	409	524	1946	1685	113	29
loop42	P-C3	chr18	54987500	54997500	chr18	55195000	55205000	814	1224	451	255	380	307	343	349	181	279	1951	2804	1451	1360	57	79	6112	6153	227	580	430	689	188	256	424	410	3999	3988	330	94
loop43		chr18	54987500	54997500	chr18	55255000	55265000	802	1171	384	257	304	238	415	412	222	273	1465	2283	1186	1094	42	88	5074	5433	231	734	525	376	206	222	278	315	3225	2829	221	67
loop44		chr18	54987500	54997500	chr18	55375000	55385000	743	1077	347	209	280	176	330	333	163	213	1291	1794	1019	1040	37	75	7034	6454	356	593	488	629	206	263	360	377	3983	3507	251	76
loop45		chr18	54990000	55000000	chr18	55475000	55485000	285	456	147	91	114	152	131	144	98	129	533	603	479	416	16	25	3052	2885	140	211	327	413	99	102	249	305	1917	1881	107	21
loop46		chr18	53985000	53995000	chr18	55532500	55542500	172	182	69	40	43	25	61	48	43	108	334	454	244	183	3	5	1403	1310	52	173	120	166	43	44	172	225	1008	837	63	23
loop47	3'-A	chr18	54902500	54912500	chr18	55540000	55550000	131	203	45	35	100	107	111	122	170	186	925	1168	710	525	20	27	819	803	24	51	327	302	68	73	477	547	2158	1883	120	36
loop48	P-A	chr18	54987500	54997500	chr18	55540000	55550000	192	262	96	30	214	186	233	214	88	186	1616	2206	1137	967	35	41	1732	1947	68	106	669	882	161	229	512	541	5359	4580	387	111
loop49	A-C2	chr18	55132500	55142500	chr18	55540000	55550000	151	251	78	36	121	110	172	157	166	243	755	909	596	636	21	28	799	867	33	78	294	465	80	117	534	570	2155	1788	145	27
loop50	A-C3	chr18	55197500	55207500	chr18	55540000	55550000	159	225	68	29	176	121	155	160	157	212	1079	1498	918	801	24	16	1062	988	31	46	423	412	63	77	553	598	2788	2408	125	31
loop51	A-Badj	chr18	55552500	55562500	chr18	55750000	55760000	494	684	282	138	167	164	219	306	231	311	1158	1562	1022	893	24	36	2450	2124	89	388	429	471	89	106	563	619	2258	2103	138	45
loop52	P-Badj	chr18	54987500	54997500	chr18	55752500	55762500	336	521	179	88	46	83	173	185	78	111	542	912	613	565	20	35	6202	5393	133	454	390	559	179	263	338	369	2688	2508	257	59
loop53	C3-Badj	chr18	55197500	55207500	chr18	55752500	55762500	204	342	124	57	88	59	121	109	79	168	556	706	518	453	8	9	2729	2590	53	151	193	202	67	81	292	318	1490	1288	89	22
loop54	3'-Badj	chr18	54902500	54912500	chr18	55755000	55765000	185	331	90	43	63	74	84	97	75	110	401	581	394	420	13	20	2425	2068	51	120	231	291	69	81	267	314	1368	1101	87	21
loop55	C2-Badj	chr18	55132500	55142500	chr18	55755000	55765000	238	318	117	65	113	55	144	132	93	168	432	595	426	393	17	17	2307	2011	37	192	208	209	80	79	337	351	1337	1053	109	14
loop56	C2-B	chr18	55132500	55142500	chr18	55800000	55810000	185	296	99	43	68	42	108	105	63	125	323	378	315	273	6	15	1187	943	55	114	81	100	67	78	200	242	759	714	86	25
loop57	C3-B	chr18	55197500	55207500	chr18	55800000	55810000	189	239	96	46	48	56	71	106	42	106	358	531	413	345	1	10	1329	1556	47	143	67	158	52	59	197	235	1054	816	68	21
loop58	A-B	chr18	55550000	55560000	chr18	55800000	55810000	205	333	122	46	144	96	125	125	149	223	813	1102	768	716	15	24	904	753	63	145	217	278	63	63	393	449	1772	1445	136	25
loop59	3'-B	chr18	54902500	54912500	chr18	55812500	55822500	62	105	126	48	17	13	83	89	117	155	421	553	322	235	12	27	537	558	69	166	39	37	59	82	327	304	1075	979	80	28
loop60	P-B	chr18	54987500	54997500	chr18	55812500	55822500	91	134	202	83	39	50	159	154	81	114	588	924	448	451	21	25	1044	1170	183	506	86	81	194	202	288	310	2609	1934	255	58
loop61		chr18	53980000	53990000	chr18	56330000	56340000	135	183	69	36	75	48	45	47	49	57	292	348	213	238	4	10	2556	2366	128	270	102	186	53	51	219	235	1266	1327	71	22
loop62		chr18	54990000	55000000	chr18	56330000	56340000	196	232	102	51	31	34	88	77	74	110	403	531	359	338	19	15	3848	3622	179	351	232	271	75	116	259	290	1950	1673	89	23
loop63		chr18	55132500	55142500	chr18	56330000	56340000	155	240	80	38	63	55	49	73	75	96	210	296	160	121	7	4	1761	1545	59	203	107	107	47	69	180	241	999	870	44	17
loop64		chr18	55195000	55205000	chr18	56330000	56340000	119	151	70	28	38	57	43	44	44	86	293	390	282	191	7	5	1791	1577	53	116	101	204	18	60	163	186	921	887	57	16
loop65		chr18	55550000	55560000	chr18	56330000	56340000	114	179	69	33	63	50	67	73	81	157	489	741	464	346	9	5	1144	980	64	96	300	272	35	52	263	383	1596	1232	103	24
loop66		chr18	55760000	55770000	chr18	56332500	56342500	299	427	159	72	124	89	137	150	107	217	669	733	472	450	17	17	2889	2972	55	181	186	228	75	97	307	383	1321	977	130	35
loop67		chr18	56370000	56380000	chr18	56572500	56582500	2004	2986	846	485	621	546	842	939	584	1132	3399	4602	3219	2919	118	189	6870	7308	395	748	606	557	238	269	690	757	5047	4057	249	86
loop68		chr18	56372500	56382500	chr18	56512500	56522500	2082	3410	1066	642	881	863	970	1008	710	1450	4070	5487	3963	3737	98	182	6984	7093	394	844	769	837	260	225	635	695	3999	3567	265	69
loop69		chr18	53972500	53982500	chr18	56522500	56532500	48	87	31	23	4	14	19	21	10	28	85	99	92	67	0	3	624	724	31	55	55	22	15	22	76	86	343	379	19	2
loop70		chr18	56572500	56582500	chr18	56727500	56737500	1718	2178	714	466	621	519	695	735	458	937	2763	3716	3359	3025	54	108	5862	5207	240	640	432	622	168	200	600	658	4564	4247	194	55
loop71		chr18	56612500	56622500	chr18	56727500	56737500	3552	4882	1557	965	1151	1059	1417	1521	965	1957	5162	7467	6355	6294	178	299	12510	13009	620	1702	930	1220	453	553	1280	1379	9477	8425	503	133
loop72		chr18	56372500	56382500	chr18	56732500	56742500	1037	1483	353	274	231	206	501	489	293	572	1396	1861	1343	1200	39	71	6527	6556	253	609	470	543	190	213	564	499	3224	2749	204	56
loop73		chr18	56750000	56760000	chr18	56922500	56932500	2130	2889	1027	519	639	765	830	840	594	1237	3054	4269	2901	2484	74	147	7594	7321	256	786	595	639	251	310	681	819	4411	3551	358	112
loop74		chr18	56592500	56602500	chr18	57072500	57082500	714	1021	403	232	267	301	355	336	292	445	948	1436	1123	925	35	53	2563	2719	118	241	299	233	96	117	272	335	1407	1103	110	34
loop75		chr18	56755000	56765000	chr18	57080000	57090000	1611	2382	885	479	647	634	646	722	538	1119	4032	5337	4160	3783	82	118	11111	11879	435	1122	937	1012	320	393	995	1036	9129	8106	318	122
loop76		chr18	56367500	56377500	chr18	57097500	57107500	490	783	221	156	122	202	329	317	173	280	882	1148	897	885	17	41	2830	2748	90	262	110	195	88	80	252	198	1243	1141	72	16
loop77		chr18	56592500	56602500	chr18	57112500	57122500	756	1090	390	184	282	211	280	363	250	472	963	1231	866	710	40	89	3152	2929	135	337	210	216	112	126	335	383	999	974	147	52
loop78		chr18	56755000	56765000	chr18	57115000	57125000	1287	1770	487	300	379	316	556	599	367	663	2153	2868	2164	1865	62	106	7005	6780	287	610	532	486	215	289	574	616	3733	3372	259	62
loop79		chr18	57120000	57130000	chr18	57330000	57340000	2320	3382	1121	662	824	719	1027	1078	771	1379	3995	5116	4476	3907	134	162	11859	11513	524	1256	877	1267	388	463	1146	1247	7944	6789	394	102
loop80		chr18	57125000	57135000	chr18	57275000	57285000	2417	3621	1311	719	968	960	1108	1135	891	1674	4283	5919	4775	4237	142	205	13264	13142	653	1493	1033	1509	444	508	1524	1605	10014	8897	530	150
loop81		chr18	56590000	56600000	chr18	57277500	57287500	789	1110	306	187	297	243	335	322	211	532	941	1184	871	849	26	51	3585	3964	209	386	264	241	137	112	404	416	1530	1474	94	22
loop82		chr18	56747500	56757500	chr18	57287500	57297500	927	1420	475	299	284	325	415	371	337	624	2411	3159	1720	1624	56	66	7506	7705	270	900	627	607	174	216	609	655	4495	3686	190	52
loop83		chr18	57125000	57135000	chr18	57302500	57312500	1846	2924	838	429	559	549	933	987	735	1064	3265	4315	3356	3160	117	110	10410	10510	543	1082	855	815	322	352	853	926	5423	4969	317	69
loop84		chr18	56372500	56382500	chr18	57320000	57330000	518	694	244	135	124	141	242	273	169	329	696	840	644	518	31	45	3688	3760	147	353	317	173	69	97	308	405	1508	1286	102	36
loop85		chr18	56590000	56600000	chr18	57325000	57335000	577	884	326	211	323	243	275	271	193	425	723	983	726	677	42	43	3326	3279	215	367	221	264	99	106	404	401	1598	1243	123	33
loop86		chr18	56742500	56752500	chr18	57327500	57337500	469	691	272	171	226	198	224	211	181	317	974	1298	963	787	33	35	3606	3850	211	410	280	322	98	130	446	448	2443	2457	125	37
loop87		chr18	57127500	57137500	chr18	57357500	57367500	1040	1510	432	246	400	269	449	464	335	558	1901	2524	1890	1602	55	76	4769	4657	211	467	380	463	143	181	493	501	3025	2336	172	38
loop88		chr18	57127500	57137500	chr18	57382500	57392500	955	1209	396	228	338	256	422	380	236	490	1741	2380	1485	1527	40	53	3926	4406	125	426	360	477	124	156	360	431	2348	2063	146	58
